# A single domain intrabody as a novel tool to bias the subcellular trafficking of the follicle-stimulating hormone receptor

**DOI:** 10.1101/2025.02.13.638052

**Authors:** Pauline Raynaud, Juliette Gourdon, Vinesh Jugnarain, Lucille Berthet, Frédéric Jean-Alphonse, Océane Vaugrente, Camille Gauthier, Amandine Vallet, Priyanka Anujan, Delphine Naquin, Thomas Boulo, Christophe Gauthier, Danièle Klett, Yves Combarnous, Aylin Hanyaloglu, Eric Reiter, Gilles Bruneau, Pascale Crépieux

## Abstract

Intracellular variable fragments from heavy-chain only antibodies of camelids (intra-VHH) have been successfully used for their stabilizing properties to solve the 3D structure of active G protein-coupled receptors (GPCRs) bound to their cognate transducers. They also provide tools to link a given conformation of a GPCR to the signalling network engaged, thus allowing extensive structure/activity studies. Recently, they have been instrumental in tracking active GPCRs in various subcellular compartments. Here, we report the isolation and characterization of iPRC2, an intra-VHH recognizing the 1^st^ and 3^rd^ intracellular loops of the FSHR, but not of the luteinizing hormone/choriogonadotropin receptor close relative. Its expression in the cell decreases the cAMP production in response to hormone binding, and requires G*α*s for optimal interaction with the receptor. Importantly, iPRC2 increases the FSHR accumulation in the early endosomes, and consequently, diminishes its recycling to the cell surface. Hence, in contrast to previously described intra-VHH that disclose active GPCR intracellular location, iPRC2 provokes *per se* a location bias, through its ability to reroute the FSHR. Thus, it is an innovative tool to examine the functional consequences of GPCR accumulation in various sub-cellular compartments.
