## Supplementary Table 1 for "A single domain intrabody as a novel tool to bias the subcellular trafficking of the follicle-stimulating hormone receptor"

### Sheet: Feuil1
	Item	Manufacturer	Reference
	Agonists
	human FSH	Merck (Darmstadt, Germany)
	Isoproterenol	Sigma-Aldrich (St. Louis, MO, USA)	I6504
	arginine-vasopressin	Tocris Bioscience (Noyal Châtillon sur Seiche, France)	2935/1
	Forskolin	Sigma-Aldrich (St. Louis, MO, USA)	F6886
	SDF1α	Preprotech (Neuilly-sur-Seine, France)	300-28A
	PTH	Bachem (Bubendiorf, Switzerland	H-4835
	Kits
	cAMP Gs dynamic kit	Cisbio (Waltham, Massachusetts, USA)	62AM4PEB
	LeukoLOCK™ Fractionation & Stabilization Kit	Invitrogen (Waltham, Massachusetts, USA)	AM1933
	Cytofix/Cytoperm™ Fixation/Permeabilization kit	BD Biosciences (Franklin Lakes, NJ, USA)	554714
	Streptavidin-Alexa Fluor 680	Thermo Fisher Scientific (Waltham, MA, USA)	S21378
	MAb Anti-6HIS-Tb cryptate sensor	Cisbio (Waltham, Massachusetts, USA)	61HISTLA
	Streptavidin-d2 sensor	Cisbio (Waltham, Massachusetts, USA)	610SADLB
	Bright-Glo Luciferase Assay substrate	Promega (Madison, WI, USA)	E2620
	ONE-GO Biosensor Kit	Addgene (Cambridge, Massachusetts, USA)	1000000224
	Cells
	HEK293A cells	Thermo Fisher Scientific (Waltham, MA, USA)	R70507
	E. coli TG1 bacteria	Lucigen (Teddington, UK)	60502-2
	BL21 competent E. coli bacterial cells	New England BioLabs (Ipswich, Massachusetts, USA)	C2530H
	Peptides
	human FSHR ICL1, ICL2, ICL3	Genecust (Chalmont, France)
	Biotinylated human FSHR ICL1, ICL2, ICL3	Genecust (Chalmont, France)
	Antibodies
	DYKDDDDK Antibody, PE	Milteny Biotech (Bergisch Gladbach, Germany)	130-128-816
	His Antibody, APC	Milteny Biotech (Bergisch Gladbach, Germany)	130-119-782
	Enzymes
	SuperScriptTM III Reverse Transcriptase	Thermo Fisher Scientific (Waltham, MA, USA)	18080044
	PlatinumTM Taq DNA Polymerase	Thermo Fisher Scientific (Waltham, MA, USA)	15966025
	SfiI	NEB (Evry, France)	R0123S
	NotI	NEB (Evry, France)	R3189S
	Chemicals
	Sodium meta periodate	Sigma-Aldrich (St. Louis, MO, USA)	S1878-25G
	Biotinamidohexanoic acid hydrazide	Sigma-Aldrich (St. Louis, MO, USA)	B3770
	BSA	Sigma-Aldrich (St. Louis, MO, USA)	A7906
	Tween-20	Thermo Fisher Scientific (Waltham, MA, USA)	M12247
	Tris	MP Biomedicals (Irvine, CA, USA)	819623
	EDTA	Sigma-Aldrich (St. Louis, MO, USA)	E5134
	Saccharose	Sigma-Aldrich (St. Louis, MO, USA)	2003349
	MgSO4	VWR Chemicals (Radnor, Pennsylvania, USA)	25165292
	Biotin-NHS	Sigma-Aldrich (St. Louis, MO, USA)	203112
	Cell culture and microscopy
	pcDNA3.1	Invitrogen (Waltham, Massachusetts, USA)	V79020
	Bovine trypsin	Eurobio (Les Ulis, France)	CEZTDA00 0U
	Coelenterazine H	Interchim (Montluçon, France)	R3078C
	DMEM	Eurobio (Les Ulis, France)	CM1DME68 01
	RPMI 1640	Eurobio (Les Ulis, France)	CM1RPM00 01
	Fetal bovine serum	Eurobio (Les Ulis, France)	CVFSVF00 01
	Penicillin/ Streptomycin	Eurobio (Les Ulis, France)	15140-122
	Metafectene Pro transfection reagent	Biontex Laboratories (München, Germany)	T040-5.0
	Poly-L-Lysine	Sigma-Aldrich (St. Louis, MO, USA)	P7280
	HBSS w/o Ca2+ Mg2+	Life Technologies (Marly-le-Roi, France)	14175095
	pET22b	Novagen, Merck KGaA (Darmstadt, Germany)	69744
	2xYT	Thermo Fisher Scientific (Waltham, MA, USA)	22712020
	Ampicillin	Thermo Fisher Scientific (Waltham, MA, USA)	11593027
	IPTG	Sigma-Aldrich (St. Louis, MO, USA)	I6758
	Protino Ni-NTA 1 mL FPLC column	Macherey-Nagel, Hoerdt, France	745410.5
	Cytometry
	FcR Blocking Reagent human	Miltenyi Biotech (Bergisch Gladbach, Germany)	130-059-901
	LIVE/DEAD™ Fixable Violet Dead Cell Stain	Invitrogen (Waltham, Massachusetts, USA)	L23105
	Softwares
	ZEN software	Zeiss (Oberkochen, Germany)
	FlowJo software	FlowJo (Ashland, OR, USA)
	Graphpad Prism 9	Graphpad Software Inc. (San Diego, CA, USA)
